# Cell-Type-Resolved Pseudobulk Classification Across Independent Cohorts Identifies Microglial PTPRG as a Transcriptional Hub in Alzheimer’s Disease

**DOI:** 10.64898/2026.04.07.717029

**Authors:** Agata Marchi, Danish Anwer, Eduard Kerkhoven, Nicola Pietro Montaldo, Jeroen Gilis, Annikka Polster

## Abstract

Alzheimer’s disease (AD) is a progressive neurodegenerative disorder characterized by cognitive decline and widespread cerebral pathology. Understanding cell-type-specific molecular mechanisms underlying AD is critical for identifying precise therapeutic targets.

We applied a supervised machine learning approach to single-nucleus RNA sequencing data from the ROSMAP cohort, aggregating gene expression profiles into pseudobulk representations across six major brain cell types.

Systematic evaluation of all possible cell-type combinations identified microglia and astrocytes as the most discriminative cell types for AD classification. A logistic regression model trained on 228 highly variable genes achieved robust classification performance on held-out ROSMAP samples (balanced accuracy 0.87, AUC 0.89) and generalized to an independent cohort from the Seattle Alzheimer’s Disease Brain Cell Atlas (balanced accuracy 0.86, AUC 0.92), demonstrating cross-cohort reproducibility that remains uncommon in computational AD research. Among the 72 genes selected by the model, microglial PTPRG exhibited the highest absolute coefficient. Gene Set Enrichment Analysis (GSEA) revealed that microglia-expressed genes were enriched for chronic immune activation and inflammatory signaling, while astrocyte-associated genes implicated protein homeostasis stress and HSF1-mediated chaperone pathways. Weighted Gene Co-expression Network Analysis (WGCNA) further showed that PTPRG operates within fundamentally different gene network contexts in AD and NCI microglia, with AD networks characterized by inflammatory dysregulation and NCI networks reflecting homeostatic immune surveillance. Cell-cell communication analysis identified established AD risk genes including APOE, GRN, PSEN1, and CLU among the top neuronal ligands predicted to regulate microglial PTPRG, positioning it as a convergence point for disease-relevant neuronal signals. Correlation analysis further revealed that excitatory and inhibitory neurons couple to microglial PTPRG through distinct biological processes, implicating divergent mechanisms of AD-associated microglial dysregulation.

Collectively, these findings establish microglial PTPRG as a central hub integrating neuronal signaling and inflammatory dysregulation in AD pathology.
