## Supplementary Table 4 for "Cell-Type-Resolved Pseudobulk Classification Across Independent Cohorts Identifies Microglial PTPRG as a Transcriptional Hub in Alzheimer’s Disease"

### Sheet: Exc
exc_mic_both_ad_and_nci
	0	1	2
594	JAM2	PTPRG	0.010741092708111
598	NAMPT	PTPRG	0.0107338413592368
907	SEMA3C	PTPRG	0.00916469486450144
1317	LAMA4	PTPRG	0.00784259436591144
1659	HSP90B1	PTPRG	0.00727901492832572
1929	CALM3	PTPRG	0.00690909253936333
2318	SEMA3A	PTPRG	0.00647060864446992
2570	GRN	PTPRG	0.00621916524479759
2649	LPL	PTPRG	0.00615507903808052
2710	CD47	PTPRG	0.00610902922856239
2782	NRP1	PTPRG	0.00604079876301974
2872	JAM3	PTPRG	0.00597084013896814
3050	CALM1	PTPRG	0.00582445740061238
3113	NCAM1	PTPRG	0.00577971107222477
3135	APOE	PTPRG	0.00576642858602879
3176	RPS19	PTPRG	0.00574413532070604
3325	LRRTM2	PTPRG	0.00563978538643197
3344	SEMA4C	PTPRG	0.0056301707753605
3478	FN1	PTPRG	0.00553947813000239
3732	LAMB1	PTPRG	0.00538312557296306
3747	SFTPD	PTPRG	0.00537147237352057
3773	SLITRK5	PTPRG	0.00534738061201333
3979	CLEC2L	PTPRG	0.00521877173000623
4250	L1CAM	PTPRG	0.00505042513627416
4313	NRG4	PTPRG	0.00501394412430255
4390	COL7A1	PTPRG	0.00496152092059123
4434	SEMA4B	PTPRG	0.00493273644091233
4438	SLITRK2	PTPRG	0.00493130809097842
4458	FLRT3	PTPRG	0.00491814579235072
4486	SERPING1	PTPRG	0.00490116896114102
4523	LIN7C	PTPRG	0.00488198586578705
4544	CD55	PTPRG	0.0048701930428581
4545	NRG3	PTPRG	0.00486945657408686
4619	COL12A1	PTPRG	0.00482916890287858
4649	SEMA3E	PTPRG	0.00481185570217058
4690	NEGR1	PTPRG	0.00478684692216656
4704	LAMA3	PTPRG	0.00477773942841834
4851	ARF1	PTPRG	0.00469945414357077
5201	GNAS	PTPRG	0.0044900831682517
5221	COL19A1	PTPRG	0.0044816343016792
5262	SLITRK4	PTPRG	0.00445656956515415
5413	EFNB2	PTPRG	0.00435685067065999
5493	PVR	PTPRG	0.00431007630028563
5524	COL28A1	PTPRG	0.00429232675558154
5610	SEMA4A	PTPRG	0.00422173922249597
5636	COL14A1	PTPRG	0.00420585833742322
5659	COL24A1	PTPRG	0.00419504732854576
5684	COL21A1	PTPRG	0.004174096518888
5715	COL27A1	PTPRG	0.00415430972514648
5768	LRFN4	PTPRG	0.00411250836734413
5786	COL6A6	PTPRG	0.00409920808660599
5807	ADAM9	PTPRG	0.00407923043861379
5808	NTM	PTPRG	0.00407910491263913
5918	ADAM23	PTPRG	0.00397543536959466
5979	FNDC5	PTPRG	0.00391010851266679
6022	KIAA0319L	PTPRG	0.00386893476739168
6047	F8	PTPRG	0.00383810787036006
6061	TGOLN2	PTPRG	0.00382368732359823
6077	ATP1B1	PTPRG	0.00381118604939689
6154	APOO	PTPRG	0.00372726493747344
6160	MCAM	PTPRG	0.00372089444742896
6195	C5	PTPRG	0.00366093406590982
6209	NETO2	PTPRG	0.00363659106600538
6223	KCNA1	PTPRG	0.00362027594752899
6257	GGT1	PTPRG	0.00357644618963951
6263	CORIN	PTPRG	0.00356720268084286
6274	TCTN1	PTPRG	0.00354506265323427
6338	CALCB	PTPRG	0.00338053112426195

### Sheet: Inh
inh_mic_both_ad_and_nci
	0	1	2
531	JAM2	PTPRG	0.010741092708111
536	NAMPT	PTPRG	0.0107338413592368
854	SEMA3C	PTPRG	0.00916469486450144
1616	TF	PTPRG	0.0073488760542777
1668	HSP90B1	PTPRG	0.00727901492832572
1951	CALM3	PTPRG	0.00690909253936333
1960	PSEN1	PTPRG	0.00689596288234108
2337	SEMA3A	PTPRG	0.00647060864446992
2478	NECTIN1	PTPRG	0.00634223745756724
2515	CLU	PTPRG	0.00630106007301803
2617	GRN	PTPRG	0.00621916524479759
2760	CD47	PTPRG	0.00610902922856239
2833	NRP1	PTPRG	0.00604079876301974
2919	JAM3	PTPRG	0.00597084013896814
3087	CALM1	PTPRG	0.00582445740061238
3093	TSPAN3	PTPRG	0.00581939140567535
3147	NCAM1	PTPRG	0.00577971107222477
3169	APOE	PTPRG	0.00576642858602879
3206	RPS19	PTPRG	0.00574413532070604
3350	LRRTM2	PTPRG	0.00563978538643197
3369	SEMA4C	PTPRG	0.0056301707753605
3508	FN1	PTPRG	0.00553947813000239
3749	LAMB1	PTPRG	0.00538312557296306
3784	SLITRK5	PTPRG	0.00534738061201333
3991	CLEC2L	PTPRG	0.00521877173000623
4270	L1CAM	PTPRG	0.00505042513627416
4332	NRG4	PTPRG	0.00501394412430255
4416	COL7A1	PTPRG	0.00496152092059123
4461	SEMA4B	PTPRG	0.00493273644091233
4465	SLITRK2	PTPRG	0.00493130809097842
4487	FLRT3	PTPRG	0.00491814579235072
4517	SERPING1	PTPRG	0.00490116896114102
4540	LGALS3BP	PTPRG	0.00488964741963804
4561	LIN7C	PTPRG	0.00488198586578705
4584	CD55	PTPRG	0.0048701930428581
4585	NRG3	PTPRG	0.00486945657408686
4664	COL12A1	PTPRG	0.00482916890287858
4736	NEGR1	PTPRG	0.00478684692216656
4749	LAMA3	PTPRG	0.00477773942841834
4879	LAMC3	PTPRG	0.0047075314997999
4894	ARF1	PTPRG	0.00469945414357077
5052	ENPP1	PTPRG	0.00460615008732212
5255	GNAS	PTPRG	0.0044900831682517
5275	COL19A1	PTPRG	0.0044816343016792
5321	SLITRK4	PTPRG	0.00445656956515415
5482	EFNB2	PTPRG	0.00435685067065999
5565	PVR	PTPRG	0.00431007630028563
5574	COL4A4	PTPRG	0.00430425128128975
5598	COL28A1	PTPRG	0.00429232675558154
5703	SEMA4A	PTPRG	0.00422173922249597
5732	COL14A1	PTPRG	0.00420585833742322
5756	COL24A1	PTPRG	0.00419504732854576
5782	COL21A1	PTPRG	0.004174096518888
5857	VCAN	PTPRG	0.00411508552743026
5861	LRFN4	PTPRG	0.00411250836734413
5898	ADAM9	PTPRG	0.00407923043861379
5899	NTM	PTPRG	0.00407910491263913
6001	ADAM23	PTPRG	0.00397543536959466
6058	FNDC5	PTPRG	0.00391010851266679
6096	KIAA0319L	PTPRG	0.00386893476739168
6119	F8	PTPRG	0.00383810787036006
6133	TGOLN2	PTPRG	0.00382368732359823
6147	ATP1B1	PTPRG	0.00381118604939689
6217	APOO	PTPRG	0.00372726493747344
6223	MCAM	PTPRG	0.00372089444742896
6258	C5	PTPRG	0.00366093406590982
6272	NETO2	PTPRG	0.00363659106600538
6283	KCNA1	PTPRG	0.00362027594752899
6315	GGT1	PTPRG	0.00357644618963951
6319	CORIN	PTPRG	0.00356720268084286
6328	TCTN1	PTPRG	0.00354506265323427
